# Cross-feeding enables robust coexistence between four bacterial species

**DOI:** 10.64898/2026.04.20.719729

**Authors:** Snorre Sulheim, Miguel Teixeira, Eric Ulrich, Alisson Gillon, Samuele E. A. Testa, Prajwal Padmanabha, Daniel Machado, Sara Mitri

## Abstract

Microbial diversity is often assumed to be limited by the number of available resources, yet many communities persist well beyond that expectation. Understanding the mechanisms that enable such coexistence remains a central question in microbial ecology. Here, using a four-species bacterial consortium, we asked whether coexistence can emerge from interactions between species rather than from the external environment alone. Across 31 simple nutrient conditions, including 16 single-resource environments, all four species persisted and repeatedly reached stable coexistence. We then chose 27 additional conditions to further probe the boundaries of coexistence by varying resource concentrations, temporal dynamics, nutrient complexity and relief of auxotrophy-associated dependencies, and only observed the extinction of one species in one of these conditions.

Although the community composition in each environment was largely shaped by species’ fitness on the supplied resources, experimental assays and consumer-resource modeling showed that the coexistence was not explained by resource supply, but rather by cross-feeding and niche partitioning of metabolic byproducts. These metabolic interactions were strong enough to sustain coexistence even for species unable to use the supplied resources directly. Furthermore, robust coexistence across environments appears to be an emergent property of microbial communities, ingrained in members’ metabolic byproduct profiles and niche differences. Our findings demonstrate how microbes can increase the chemical complexity of their environment sufficiently to maintain coexistence well beyond what is expected from external resource supply.

**Significance:** Understanding the drivers of microbial diversity is essential for managing natural ecosystems and designing synthetic microbiomes. This study challenges the conventional application of the competitive exclusion principle, demonstrating that a four-species consortium can coexist across 31 chemically and metabolically diverse one- and two-carbon source environments. By systematically testing and ruling out alternative stabilizing mechanisms, we show that co-existence is an emergent property of the consortium, sustained by metabolic cross-feeding and niche partitioning. Guided by computational models, we identify hallmarks of robust co-existence in simple environments, including high variance in resource affinities and growth on partner-derived metabolites. Our work demonstrates how microbes modify their environment to sustain high diversity and provides principles for designing synthetic microbiomes that persist across environments.
