## Supplemental Tables for "Cross-feeding enables robust coexistence between four bacterial species"

### Sheet: Table of contents
Cross-feeding enables robust coexistence between four bacterial species
Sulheim, Teixeira, Ulrich, Gillon, Testa, Padmanabha, Machado & Mitri, 2026
Supplementary Tables
Table S1: Measured interaction scores in fresh and spent media
Table S2: The 20 amino acids used to supplement cultures for growth phenotyping
Table S3: Base aerobic medium for constraint-based analysed
Table S4: Carbon sources for growth phenotyping
Table S5: Summary of conditions for mono- and co-cultures in fresh and spent media

### Sheet: Table S1
Table S1: Measured interaction scores in fresh and spent media
Focal species	Partner species	Medium	Interaction score (log10 ratio)	Std Interaction score	Welch's test pvalue	Adjusted pvalue	CS	Fresh / Spent media
At	Ct	Ml_mannose	-0.153238	0.170981	0.168378	0.255283	Mannose	Spent
Ct	At	Ml_mannose	-0.082559	0.208967	0.442445	0.545288	Mannose	Spent
At	Oa	Ml_mannose	-0.231728	0.0436941	0.000232471	0.00242803	Mannose	Spent
Oa	At	Ml_mannose	-0.270847	0.177537	0.0136861	0.0428832	Mannose	Spent
Ct	Oa	Ml_mannose	-0.115134	0.147772	0.159333	0.245529	Mannose	Spent
Oa	Ct	Ml_mannose	-0.506861	0.158264	0.000566509	0.00443765	Mannose	Spent
At	Ml	Ct_isoleucine	-0.530647	0.33931	0.00448745	0.01834	Isoleucine	Spent
Ml	At	Ct_isoleucine	-0.0320789	0.695161	0.895125	0.924634	Isoleucine	Spent
At	Oa	Ct_isoleucine	-0.368244	0.344127	0.026027	0.0673936	Isoleucine	Spent
Oa	At	Ct_isoleucine	-0.458162	0.413921	0.119567	0.190497	Isoleucine	Spent
Ml	Oa	Ct_isoleucine	0.0642802	0.67528	0.784029	0.828075	Isoleucine	Spent
Oa	Ml	Ct_isoleucine	-0.201514	0.271086	0.115499	0.187189	Isoleucine	Spent
At	Ml	Oa_mannose	-0.11294	0.163773	0.201171	0.289774	Mannose	Spent
Ml	At	Oa_mannose	0.262416	0.119889	0.0271625	0.0673936	Mannose	Spent
Ct	Ml	Oa_mannose	-0.122789	0.28546	0.436403	0.545288	Mannose	Spent
Ml	Ct	Oa_mannose	-0.427742	0.353203	0.081108	0.146887	Mannose	Spent
At	Ct	Oa_mannose	-0.0783564	0.120516	0.328531	0.42304	Mannose	Spent
Ct	At	Oa_mannose	-0.0603834	0.263108	0.676947	0.731414	Mannose	Spent
Ct	Ml	At_mannose	-0.0453443	0.0984219	0.304815	0.409598	Mannose	Spent
Ml	Ct	At_mannose	0.196176	0.441163	0.320635	0.418607	Mannose	Spent
Ct	Oa	At_mannose	-0.0768728	0.133556	0.206006	0.289774	Mannose	Spent
Oa	Ct	At_mannose	-0.309051	0.216049	0.0105281	0.0366535	Mannose	Spent
Ml	Oa	At_mannose	0.277541	0.335289	0.0882553	0.156528	Mannose	Spent
Oa	Ml	At_mannose	-0.279311	0.252773	0.0339041	0.0796747	Mannose	Spent
At	Ct	M9_mannose	-0.153865	0.257872	0.311159	0.411957	Mannose	Fresh
Ct	At	M9_mannose	1.80566	0.165427	1.66598e-06	3.91506e-05	Mannose	Fresh
At	Ml	M9_mannose	-0.293359	0.253922	0.100572	0.168817	Mannose	Fresh
Ml	At	M9_mannose	3.69215	0.50077	0.000624303	0.00451419	Mannose	Fresh
At	Oa	M9_mannose	-0.255252	0.256107	0.13378	0.209588	Mannose	Fresh
Oa	At	M9_mannose	1.4149	0.0517154	3.05465e-09	2.87137e-07	Mannose	Fresh
Ct	Ml	M9_mannose	1.04251	0.156761	4.89762e-05	0.00057547	Mannose	Fresh
Ml	Ct	M9_mannose	1.00578	0.499604	0.0272442	0.0673936	Mannose	Fresh
Ct	Oa	M9_mannose	1.41503	0.146231	3.7654e-05	0.000505639	Mannose	Fresh
Oa	Ct	M9_mannose	1.26378	0.0625435	3.35488e-08	1.57679e-06	Mannose	Fresh
Ml	Oa	M9_mannose	2.4725	0.510784	0.00158046	0.00781911	Mannose	Fresh
Oa	Ml	M9_mannose	0.610634	0.127274	0.00108406	0.00599419	Mannose	Fresh
At	Oa	M9_mannose+thiamine	0.182812	0.109829	0.0158348	0.0465148	Mannose	Fresh
Oa	At	M9_mannose+thiamine	-0.952164	0.228733	0.00294735	0.0138526	Mannose	Fresh
Ct	Oa	M9_mannose+thiamine	0.54888	0.225174	0.00671354	0.024272	Mannose	Fresh
Oa	Ct	M9_mannose+thiamine	0.181305	0.231365	0.206541	0.289774	Mannose	Fresh
Ml	Oa	M9_mannose+thiamine	3.30178	0.224217	1.10514e-07	3.46278e-06	Mannose	Fresh
Oa	Ml	M9_mannose+thiamine	0.0463199	0.248207	0.727006	0.776575	Mannose	Fresh
At	Ml	M9_mannose+thiamine+biotin+cysteine+proline	-0.165922	0.116191	0.0367034	0.0821456	Mannose	Fresh
Ml	At	M9_mannose+thiamine+biotin+cysteine+proline	0.132269	0.1778	0.189755	0.278707	Mannose	Fresh
Ct	Ml	M9_mannose+thiamine+biotin+cysteine+proline	0.63394	0.131503	0.00100811	0.00592267	Mannose	Fresh
Ml	Ct	M9_mannose+thiamine+biotin+cysteine+proline	0.180498	0.162035	0.0773949	0.145502	Mannose	Fresh
Ml	Oa	M9_mannose+thiamine+biotin+cysteine+proline	0.535023	0.239949	0.00549157	0.0215086	Mannose	Fresh
Oa	Ml	M9_mannose+thiamine+biotin+cysteine+proline	-0.907097	0.697244	0.059755	0.124822	Mannose	Fresh
Ct	Ml	At_malate	-0.231803	0.159846	0.103715	0.171039	Malate	Spent
Ml	Ct	At_malate	0.872558	0.119161	0.00606234	0.0227944	Malate	Spent
Ct	Oa	At_malate	-0.182414	0.199466	0.189758	0.278707	Malate	Spent
Oa	Ct	At_malate	-1.01653	0.423992	0.015652	0.0465148	Malate	Spent
Ml	Oa	At_malate	0.49692	0.242626	0.070997	0.141375	Malate	Spent
Oa	Ml	At_malate	-0.746541	0.267336	0.0377545	0.0825332	Malate	Spent
At	Ml	Ct_malate	-0.27177	0.302003	0.249198	0.34448	Malate	Spent
Ml	At	Ct_malate	0.190595	0.120799	0.0812567	0.146887	Malate	Spent
At	Oa	Ct_malate	-0.559791	0.306201	0.0725382	0.141375	Malate	Spent
Oa	At	Ct_malate	-0.72097	0.257511	0.035271	0.0808651	Malate	Spent
Ml	Oa	Ct_malate	0.0246951	0.0579595	0.644181	0.704104	Malate	Spent
Oa	Ml	Ct_malate	-0.575146	0.199423	0.0955424	0.163291	Malate	Spent
At	Ct	Ml_malate	-1.48621	0.298631	0.012963	0.0428832	Malate	Spent
Ct	At	Ml_malate	0.01914	0.0492832	0.565785	0.664797	Malate	Spent
At	Oa	Ml_malate	-0.64012	0.323599	0.0491766	0.105059	Malate	Spent
Oa	At	Ml_malate	-0.0924704	0.190456	0.485671	0.577887	Malate	Spent
Ct	Oa	Ml_malate	0.0338361	0.103997	0.61218	0.686257	Malate	Spent
Oa	Ct	Ml_malate	-0.910668	0.220485	0.0174061	0.049581	Malate	Spent
At	Ct	Oa_malate	-1.72028				Malate	Spent
Ct	At	Oa_malate	0.323453	0.0892161	0.0241057	0.066131	Malate	Spent
At	Ml	Oa_malate	-1.07584				Malate	Spent
Ml	At	Oa_malate	0.205951	0.150795	0.0899592	0.156596	Malate	Spent
Ct	Ml	Oa_malate	-0.0932463	0.280358	0.613251	0.686257	Malate	Spent
Ml	Ct	Oa_malate	-0.353156	0.142982	0.0246233	0.066131	Malate	Spent
At	Ct	M9_malate	-1.48725	0.190649	6.04033e-06	9.46318e-05	Malate	Fresh
Ct	At	M9_malate	0.106385	0.0977722	0.0736953	0.141375	Malate	Fresh
At	Ml	M9_malate	-0.00933725	0.180818	0.921144	0.941168	Malate	Fresh
Ml	At	M9_malate	2.134	0.298786	0.000793973	0.00497556	Malate	Fresh
At	Oa	M9_malate	-0.10405	0.235503	0.418075	0.531068	Malate	Fresh
Oa	At	M9_malate	1.09548	0.346517	0.000746795	0.00497556	Malate	Fresh
Ct	Ml	M9_malate	-0.0109734	0.156126	0.894801	0.924634	Malate	Fresh
Ml	Ct	M9_malate	1.96241	0.260525	0.00419117	0.0179077	Malate	Fresh
Ct	Oa	M9_malate	0.0271482	0.0977187	0.599081	0.686257	Malate	Fresh
Oa	Ct	M9_malate	0.131364	0.321342	0.446672	0.545288	Malate	Fresh
Ml	Oa	M9_malate	0.486636	0.373585	0.0633899	0.129536	Malate	Fresh
Oa	Ml	M9_malate	0.129664	0.324969	0.456693	0.550374	Malate	Fresh
At	Oa	M9_malate+thiamine	-0.338867	0.200468	0.0332944	0.0796747	Malate	Fresh
Oa	At	M9_malate+thiamine	-0.0448296	0.165437	0.62386	0.689916	Malate	Fresh
Ct	Oa	M9_malate+thiamine	-0.073533	0.124146	0.30502	0.409598	Malate	Fresh
Oa	Ct	M9_malate+thiamine	-1.36033	0.0679835	2.45947e-06	4.62381e-05	Malate	Fresh
Ml	Oa	M9_malate+thiamine	1.67251	0.43222	0.00408664	0.0179077	Malate	Fresh
Oa	Ml	M9_malate+thiamine	0.337144	0.136458	0.0134115	0.0428832	Malate	Fresh
At	Ml	M9_malate+thiamine+biotin+cysteine+proline	0.00329412	0.307033	0.984088	0.984088	Malate	Fresh
Ml	At	M9_malate+thiamine+biotin+cysteine+proline	-0.892159	0.250549	0.000400758	0.00342466	Malate	Fresh
Ct	Ml	M9_malate+thiamine+biotin+cysteine+proline	0.0390025	0.1425	0.603853	0.686257	Malate	Fresh
Ml	Ct	M9_malate+thiamine+biotin+cysteine+proline	-1.08499	0.271797	0.000265621	0.00249684	Malate	Fresh
Ml	Oa	M9_malate+thiamine+biotin+cysteine+proline	-0.769969	0.176876	0.00154186	0.00781911	Malate	Fresh
Oa	Ml	M9_malate+thiamine+biotin+cysteine+proline	0.00243996	0.157582	0.97631	0.984088	Malate	Fresh

### Sheet: Table S2
Table S2: The 20 amino acids used to supplement cultures for growth phenotyping
Amino acid	Source
Alanine	Sigma, L-Alanine 05129-25G Lot # BCBW1873
Arginine	Fluka, L-Arginine 11009-500G, 334394/1 41797
Asparagine	Sigma, L-Asparagine, A0884-25G, Lot # SLCJ1974
Aspartate	Sigma-Aldrich, L-Aspartic acid potassium salt A6558-25G, Lot # WXBD5111V
Cysteine	Sigma, L-Cysteine C7352-100G, Lot # SLCJ3530
Glutamic acid	Sigma, L-Glutamic acid G8415-100G, Lot # SLCB8544
Glutamine	Sigma, L-Glutamine G3126-100G, Lot # SLBF5381V
Glycine	Biosolve, Glycine, Lot # 0010010402
Histidine	Sigma, L-Histidine 53319-25G, Lot # BCCB3337
Isoleucine	Sigma, L-isoleucine 58879-10G, Lot # BCCB6995
Leucine	Sigma, L-Leucine L8000-100G, Lot # BCCB8164
Lysine	Sigma-Aldrich, L-lysine monohydrochloride L5626-100G, Lot # SLBX8437
Methionine	Sigma, L-Methionine M9625-100G, Batcch # 087KO236
Phenylalanine	Sigma-Aldrich, L-Phenylalanine P2126-100G, Lot #BCBC5774
Proline	Sigma, L-Proline C81709-25G, Lot #BCBZ5040
Serine	Sigma, L-Serine S4500-100G, Lot # 098K0161V
Threonine	Sigma-Aldrich, L-Threonine T8625-25G, Lot # SLBK2255V
Tryptophan	Sigma, L-Tryptohphan T8941-25G, Lot # SLCH9077
Tyrosine	Fluka, L-Tyrosine 93830-100G, 1277054/20408005
Valine	Sigma-Aldrich, L-Valine V0500-25G, Lot # SLBH5511V

### Sheet: Table S3
Table S3: Base aerobic medium for constraint-based analysed
Exchange reaction	Lower bound	Upper bound
EX_nh4_e	-1000	1000
EX_pi_e	-1000	1000
EX_so4_e	-1000	1000
EX_h2o_e	-1000	1000
EX_h_e	-1000	1000
EX_o2_e	-1000	1000
EX_fe2_e	-1000	1000
EX_fe3_e	-1000	1000
EX_cobalt2_e	-1000	1000
EX_ca2_e	-1000	1000
EX_cl_e	-1000	1000
EX_cu2_e	-1000	1000
EX_k_e	-1000	1000
EX_mg2_e	-1000	1000
EX_mn2_e	-1000	1000
EX_zn2_e	-1000	1000
EX_mobd_e	-1000	1000
EX_ni2_e	-1000	1000
EX_na1_e	-1000	1000
Note: As the carbon source is varying between conditions it is not listed here

### Sheet: Table S4
Table S4: Carbon sources for growth phenotyping
Metabolite name	BiGG ID	Metabolite class	Source
Acetate	ac	Organic acid	Sigma-aldrich, Sodium acetate S2889-1KG Lot #SLCC3512
Adenosine	adn	Nucleoside	Sigma, Adenosine 01890-25G Lot #BCBV4960
Arabinose	arab__D	Simple sugar	Fluka D(-)-Arabinose 10850 414683/1 31001
Citrate	cit	Organic acid	Merck, Citric acid monohydrate C1.00244.1000
Cysteine	cys__L	Amino acid	Sigma, L-Cysteine C7352-100G Lot #SLCJ3530
Formate	for	Organic acid	Merck, Sodium formate GR 6443-500G
Fumarate	fum	Organic acid	Sigma-Alrich, Fumaric acid 47910-100G, Lot # BCCB9913
Glucose	glc__D	Simple sugar	Applichem D(+)-Glucose anhydrous, A0883, 1000 Lot #0U007223
Glutarate	glutar	Organic acid	Aldrich Glutaric acid, G340-7 Lot # S44628-379
Glycerol	glyc	Alcohol	Applichem Glycerol (pure), 141339.1212, Lot #0002188581
Glycine	gly	Amino acid	Biosolve, Glycine, Lot #0010010402
Inosine	ins	Nucleoside	Sigma, Inosine I4125-10G, lot #019K1124V
L-alanine	ala__L	Amino acid	Sigma, L-Alanine 05129-25G Lot #BCBW1873
L-arginine	arg__L	Amino acid	Fluka, L-Arginine 11009-500G, 334394/1 41797
L-aspartate	asp__L	Amino acid	Sigma-Aldrich, L-Aspartic acid potassium salt A6558-25G, Lot #WXBD5111V
L-glutamate	glu__L	Amino acid	Sigma, L-glutamate G8415-100G lot # SLCB8544
L-glutamine	gln__L	Amino acid	Sigma, L-Glutamine G3126-100G, Lot #SLBF5381V
L-histidine	his__L	Amino acid	Sigma L-Histidine 53319-25G lot # BCCB3337
L-isoleucine	ile__L	Amino acid	Sigma L-isoleucine 58879-10G lot #BCCB6995
L-leucine	leu__L	Amino acid	Sigma, L-Leucine L8000-100G, Lot #BCCB8164
Lactate	lac__L	Organic acid	Sigma-Aldrich, Sodium DL-lactate 71720-25G, Lot #BCCK4140
Malate	mal__L	Organic acid	Sigma-aldrich, L-(-)-Malic acid, 112577-25G Lot #05122HE
Mannitol	mnl	Alcohol	Sigma-aldrich D-Mannitol, M4125-500G Lot # WXBC4630V
Mannose	man	Simple sugar	Roth D (+)-Mannose 8887.2 Charge 219270993
myo-inositol	inost	Other	Fluka myo-Inositol 57570 100g lot# 289364 290
Orotate	orot	Organic acid	Sigma, Orotic acid O2750-10G, 088K1235
Phenylalanine	phe__L	Amino acid	Sigma-Aldrich, L-Phenylalanine P2126-100G, Lot #BCBC5774
Proline	pro__L	Amino acid	Sigma, L-Proline C81709-25G, Lot #BCBZ5040
Pyruvate	pyr	Organic acid	Sigma-Aldrich, Sodium pyruvate P2256-25G, Lot #SLCP1313
Ribose	rib__D	Simple sugar	Sigma-aldrich D-(-)-Ribose W379301-100G Lot #088K0691V
Sucrose	sucr	Simple sugar	Sigma-Aldrich, Sucrose 84100-1KG, Lot #BCCJ6435
Uridine	uri	Nucleoside	Fluka, Uridine 94320-5G, 396594/1 12501
Xylose	xyl__D	Simple sugar	Applicehm D(+)-Xylose A2241,0500 lot # 1N014314

### Sheet: Table S5
Table S5: Summary of conditions for mono- and co-cultures in fresh and spent media
Species	Medium	Spent media from	Partner (for cocultures)	N samples	Mean CFUs/mL	Median CFUs/mL	Std CFUs/mL	Min CFUs/mL	Max CFUs/mL
At	Ct_isoleucine	Ct	No partner	3	1866666667	1800000000	305505046	1600000000	2200000000
At	No CS	Fresh	No partner	3	326666667	320000000	9.0185e+07	240000000	420000000
At	M9_mannose	Fresh	Ct	4	8100000000	7600000000	1137248141	7400000000	9800000000
At	M9_mannose	Fresh	Oa	4	6400000000	6500000000	711805217	5600000000	7000000000
At	M9_mannose	Fresh	Ml	4	5850000000	5600000000	500000000	5600000000	6600000000
At	M9_mannose	Fresh	No partner	4	12750000000	14000000000	5737304826	5000000000	18000000000
At	M9_mannose+thiamine	Fresh	Oa	4	7300000000	7600000000	1205542755	5600000000	8400000000
At	M9_mannose+thiamine	Fresh	No partner	4	4800000000	4400000000	938083152	4200000000	6200000000
At	M9_mannose+thiamine+biotin+cysteine+proline	Fresh	Ml	4	3350000000	3500000000	718795288	2400000000	4000000000
At	M9_mannose+thiamine+biotin+cysteine+proline	Fresh	No partner	4	4850000000	4800000000	660807587	4200000000	5600000000
At	M9_isoleucine	Fresh	No partner	2	250000000	250000000	1.41421e+07	240000000	260000000
At	M9_malate	Fresh	Ct	4	265000000	270000000	8.22598e+07	160000000	360000000
At	M9_malate	Fresh	Oa	4	6650000000	6300000000	2968164416	3400000000	10600000000
At	M9_malate	Fresh	Ml	4	7950000000	6900000000	2744084547	6000000000	12000000000
At	M9_malate	Fresh	No partner	4	8050000000	7600000000	2317326045	5800000000	11200000000
At	M9_malate+thiamine	Fresh	Oa	4	3600000000	3300000000	1608311744	2000000000	5800000000
At	M9_malate+thiamine	Fresh	No partner	4	7350000000	7400000000	984885780	6400000000	8200000000
At	M9_malate+thiamine+biotin+cysteine+proline	Fresh	Ml	4	6750000000	7100000000	3530344648	2200000000	10600000000
At	M9_malate+thiamine+biotin+cysteine+proline	Fresh	No partner	4	5850000000	6100000000	957427108	4600000000	6600000000
At	Ml_mannose	Ml	Ct	4	365000000	380000000	124766448	200000000	500000000
At	Ml_mannose	Ml	Oa	4	290000000	290000000	25819889	260000000	320000000
At	Ml_mannose	Ml	No partner	3	493333333	480000000	2.3094e+07	480000000	520000000
At	Ct_isoleucine	Ct	Oa	4	365000000	370000000	86986589	280000000	440000000
At	Ct_isoleucine	Ct	No partner	4	460000000	450000000	43204938	420000000	520000000
At	Ct_isoleucine	Ct	Ml	6	250000000	240000000	5.17687e+07	180000000	340000000
At	Oa_mannose	Oa	Ct	3	193333333	200000000	3.05505e+07	160000000	220000000
At	Oa_mannose	Oa	No partner	3	233333333	240000000	5.03322e+07	180000000	280000000
At	Oa_mannose	Oa	Ml	6	183000000	190000000	4.53211e+07	98000000	220000000
At	No CS	Fresh	No partner	9	42000000	42000000	7.28011e+06	30000000	52000000
At	At_mannose	At	No partner	4	104500000	72000000	7.78952e+07	54000000	220000000
At	At_malate	At	No partner	3	326666667	320000000	3.05505e+07	300000000	360000000
At	Ct_malate	Ct	Oa	3	300000000	320000000	5.2915e+07	240000000	340000000
At	Ct_malate	Ct	No partner	3	1240000000	1200000000	740810367	520000000	2000000000
At	Ct_malate	Ct	Ml	3	580000000	540000000	8.7178e+07	520000000	680000000
At	Ml_malate	Ml	Ct	3	8.33333e+07	84000000	3.05505e+06	80000000	86000000
At	Ml_malate	Ml	Oa	3	600000000	660000000	158745079	420000000	720000000
At	Ml_malate	Ml	No partner	3	2926666667	3200000000	1627308616	1180000000	4400000000
At	Oa_malate	Oa	Ct	3	106666667	106000000	3.05505e+06	104000000	110000000
At	Oa_malate	Oa	No partner	1	5600000000	5600000000		5600000000	5600000000
At	Oa_malate	Oa	Ml	3	473333333	500000000	6.4291e+07	400000000	520000000
Ct	Ct_isoleucine	Ct	No partner	3	366666667	420000000	128582010	220000000	460000000
Ct	No CS	Fresh	No partner	3	8.06667e+07	78000000	1.02632e+07	72000000	92000000
Ct	M9_mannose	Fresh	Oa	4	185000000	180000000	2.51661e+07	160000000	220000000
Ct	M9_mannose	Fresh	Ml	4	79000000	73000000	1.57056e+07	68000000	102000000
Ct	M9_mannose	Fresh	At	4	460000000	460000000	9.93311e+07	340000000	580000000
Ct	M9_mannose	Fresh	No partner	4	7350000	6200000	2.57876e+06	5800000	11200000
Ct	M9_mannose+thiamine	Fresh	Oa	4	19000000	19000000	4163332	14000000	24000000
Ct	M9_mannose+thiamine	Fresh	No partner	4	5750000	4800000	2.95014e+06	3400000	10000000
Ct	M9_mannose+thiamine+biotin+cysteine+proline	Fresh	Ml	4	2100000000	2100000000	577350269	1400000000	2800000000
Ct	M9_mannose+thiamine+biotin+cysteine+proline	Fresh	No partner	4	475000000	480000000	4.43471e+07	420000000	520000000
Ct	M9_isoleucine	Fresh	No partner	3	7333333333	7600000000	461880215	6800000000	7600000000
Ct	M9_malate	Fresh	Oa	4	5500000000	5500000000	930949336	4400000000	6600000000
Ct	M9_malate	Fresh	Ml	4	5200000000	4600000000	1840289832	3800000000	7800000000
Ct	M9_malate	Fresh	At	4	6600000000	6700000000	1095445115	5200000000	7800000000
Ct	M9_malate	Fresh	No partner	4	5150000000	5300000000	718795288	4200000000	5800000000
Ct	M9_malate+thiamine	Fresh	Oa	4	4800000000	4500000000	1336662510	3600000000	6600000000
Ct	M9_malate+thiamine	Fresh	No partner	4	5550000000	5700000000	525991128	4800000000	6000000000
Ct	M9_malate+thiamine+biotin+cysteine+proline	Fresh	Ml	4	6450000000	6000000000	1560982597	5200000000	8600000000
Ct	M9_malate+thiamine+biotin+cysteine+proline	Fresh	No partner	4	5900000000	5500000000	1465150732	4600000000	8000000000
Ct	Ml_mannose	Ml	Oa	3	506666667	520000000	100664459	400000000	600000000
Ct	Ml_mannose	Ml	No partner	6	670000000	710000000	160374562	400000000	860000000
Ct	Ml_mannose	Ml	At	4	570000000	560000000	213229141	320000000	840000000
Ct	Ct_isoleucine	Ct	No partner	6	16400000	13500000	7.64513e+06	10600000	30000000
Ct	Oa_mannose	Oa	No partner	4	20400000	14100000	14522626	11400000	42000000
Ct	Oa_mannose	Oa	Ml	4	13550000	13300000	3.60139e+06	9600000	18000000
Ct	Oa_mannose	Oa	At	3	1.52667e+07	14600000	1.33167e+06	14400000	16800000
Ct	No CS	Fresh	No partner	6	6300000	6100000	3.17679e+06	2400000	11000000
Ct	At_mannose	At	Oa	6	9000000	9000000	2.12791e+06	5200000	11600000
Ct	At_mannose	At	No partner	5	10520000	11000000	1.34611e+06	8200000	11600000
Ct	At_mannose	At	Ml	6	9.53333e+06	9500000	1.68602e+06	7600000	11400000
Ct	At_malate	At	Oa	3	52000000	56000000	1.44222e+07	36000000	64000000
Ct	At_malate	At	No partner	3	80000000	78000000	2.70555e+07	54000000	108000000
Ct	At_malate	At	Ml	3	4.53333e+07	42000000	5.7735e+06	42000000	52000000
Ct	Ct_malate	Ct	No partner	1	58000000	58000000		58000000	58000000
Ct	Ml_malate	Ml	Oa	3	1420000000	1520000000	283548938	1100000000	1640000000
Ct	Ml_malate	Ml	No partner	3	1300000000	1360000000	140000000	1140000000	1400000000
Ct	Ml_malate	Ml	At	3	1353333333	1360000000	3.05505e+07	1320000000	1380000000
Ct	Oa_malate	Oa	No partner	3	5.13333e+07	56000000	9.86577e+06	40000000	58000000
Ct	Oa_malate	Oa	Ml	3	4.66667e+07	32000000	3.07463e+07	26000000	82000000
Ct	Oa_malate	Oa	At	3	106666667	106000000	1.1547e+06	106000000	108000000
Ml	Ct_isoleucine	Ct	No partner	3	1133333333	1000000000	416333200	800000000	1600000000
Ml	No CS	Fresh	No partner	3	3.13333e+07	28000000	5.7735e+06	28000000	38000000
Ml	M9_mannose	Fresh	Ct	4	1900000	1900000	115470	1800000	2000000
Ml	M9_mannose	Fresh	Oa	4	57000000	51000000	1.57056e+07	46000000	80000000
Ml	M9_mannose	Fresh	At	4	925000000	910000000	9.29157e+07	840000000	1040000000
Ml	M9_mannose	Fresh	No partner	4	280000	220000	255082	40000	640000
Ml	M9_mannose+thiamine	Fresh	Oa	4	405000000	390000000	150886271	260000000	580000000
Ml	M9_mannose+thiamine	Fresh	No partner	4	200000	210000	63245.6	120000	260000
Ml	M9_mannose+thiamine+biotin+cysteine+proline	Fresh	Ct	4	5250000000	5100000000	1024695077	4200000000	6600000000
Ml	M9_mannose+thiamine+biotin+cysteine+proline	Fresh	Oa	4	12500000000	14000000000	4434711565	6000000000	16000000000
Ml	M9_mannose+thiamine+biotin+cysteine+proline	Fresh	At	4	4750000000	4500000000	1247664485	3600000000	6400000000
Ml	M9_mannose+thiamine+biotin+cysteine+proline	Fresh	No partner	4	3550000000	3400000000	1123981020	2600000000	4800000000
Ml	M9_isoleucine+thiamine+biotin+cysteine+proline	Fresh	No partner	3	646666667	380000000	479305052	360000000	1200000000
Ml	M9_malate	Fresh	Ct	4	145000000	150000000	1.91485e+07	120000000	160000000
Ml	M9_malate	Fresh	Oa	4	5700000	4000000	4.23792e+06	2800000	12000000
Ml	M9_malate	Fresh	At	4	225000000	200000000	8.544e+07	160000000	340000000
Ml	M9_malate	Fresh	No partner	3	1.73333e+06	2200000	808290	800000	2200000
Ml	M9_malate+thiamine	Fresh	Oa	4	435000000	430000000	50000000	380000000	500000000
Ml	M9_malate+thiamine	Fresh	No partner	4	13000000	10000000	1.14891e+07	4000000	28000000
Ml	M9_malate+thiamine+biotin+cysteine+proline	Fresh	Ct	4	145000000	130000000	7.18795e+07	80000000	240000000
Ml	M9_malate+thiamine+biotin+cysteine+proline	Fresh	Oa	4	275000000	270000000	3.41565e+07	240000000	320000000
Ml	M9_malate+thiamine+biotin+cysteine+proline	Fresh	At	4	220000000	230000000	8.48528e+07	120000000	300000000
Ml	M9_malate+thiamine+biotin+cysteine+proline	Fresh	No partner	4	1700000000	1700000000	621825270	1000000000	2400000000
Ml	Ml_mannose	Ml	No partner	6	7800000	7400000	1.89315e+06	6000000	10600000
Ml	Ct_isoleucine	Ct	Oa	6	184666667	165000000	66653332	118000000	300000000
Ml	Ct_isoleucine	Ct	No partner	6	6.03333e+07	54000000	24832774	40000000	104000000
Ml	Ct_isoleucine	Ct	At	6	157333333	121000000	8.32122e+07	86000000	280000000
Ml	Oa_mannose	Oa	Ct	4	14750000	8100000	1.4182e+07	6800000	36000000
Ml	Oa_mannose	Oa	No partner	3	3.06667e+07	30000000	7.02377e+06	24000000	38000000
Ml	Oa_mannose	Oa	At	6	5.56667e+07	58000000	8.23812e+06	44000000	66000000
Ml	No CS	Fresh	No partner	8	24500	11000	38807.2	4000	120000
Ml	At_mannose	At	Ct	6	2.39333e+07	11900000	22903857	4800000	58000000
Ml	At_mannose	At	Oa	6	24100000	17000000	1.73868e+07	8000000	48000000
Ml	At_mannose	At	No partner	6	1.04333e+07	10700000	2.48328e+06	7400000	14000000
Ml	At_malate	At	Ct	3	1.03333e+07	8800000	3.00888e+06	8400000	13800000
Ml	At_malate	At	Oa	3	4.73333e+06	3400000	2.84488e+06	2800000	8000000
Ml	At_malate	At	No partner	2	1350000	1350000	14142.1	1340000	1360000
Ml	Ct_malate	Ct	Oa	3	58000000	58000000	2000000	56000000	60000000
Ml	Ct_malate	Ct	No partner	2	55000000	55000000	7.07107e+06	50000000	60000000
Ml	Ct_malate	Ct	At	3	8.66667e+07	86000000	21007935	66000000	108000000
Ml	Ml_malate	Ml	No partner	3	386667	340000	117189	300000	520000
Ml	Oa_malate	Oa	Ct	3	9.53333e+06	8800000	1.44684e+06	8600000	11200000
Ml	Oa_malate	Oa	No partner	3	22000000	18000000	6.9282e+06	18000000	30000000
Ml	Oa_malate	Oa	At	3	3.46667e+07	36000000	6.1101e+06	28000000	40000000
Oa	Ct_isoleucine	Ct	No partner	1	1800000000	1800000000		1800000000	1800000000
Oa	No CS	Fresh	No partner	3	153333333	80000000	127017059	80000000	300000000
Oa	M9_mannose	Fresh	Ct	4	1030000000	1000000000	120554275	920000000	1200000000
Oa	M9_mannose	Fresh	Ml	4	235000000	210000000	7.18795e+07	180000000	340000000
Oa	M9_mannose	Fresh	At	4	1455000000	1420000000	118180653	1360000000	1620000000
Oa	M9_mannose	Fresh	No partner	4	56000000	57000000	4.89898e+06	50000000	60000000
Oa	M9_mannose+thiamine	Fresh	Ct	4	12950000000	12800000000	1543804824	11400000000	14800000000
Oa	M9_mannose+thiamine	Fresh	Ml	4	9650000000	9100000000	2407626771	7400000000	13000000000
Oa	M9_mannose+thiamine	Fresh	At	4	950000000	970000000	8.0829e+07	840000000	1020000000
Oa	M9_mannose+thiamine	Fresh	No partner	4	9500000000	7000000000	5744562647	6000000000	18000000000
Oa	M9_mannose+thiamine+biotin+cysteine+proline	Fresh	Ml	4	4400000000	4600000000	4169732206	400000000	8000000000
Oa	M9_mannose+thiamine+biotin+cysteine+proline	Fresh	No partner	4	21500000000	22000000000	10755000000	8000000000	34000000000
Oa	M9_isoleucine+thiamine	Fresh	No partner	3	2600000000	2600000000	600000000	2000000000	3200000000
Oa	M9_malate	Fresh	Ct	4	460000000	400000000	223308456	260000000	780000000
Oa	M9_malate	Fresh	Ml	4	455000000	470000000	182117178	220000000	660000000
Oa	M9_malate	Fresh	At	4	4300000000	4500000000	1893849695	1800000000	6400000000
Oa	M9_malate	Fresh	No partner	4	360000000	280000000	233809039	180000000	700000000
Oa	M9_malate+thiamine	Fresh	Ct	4	360000000	360000000	5.16398e+07	300000000	420000000
Oa	M9_malate+thiamine	Fresh	Ml	4	18500000000	16000000000	6403124237	14000000000	28000000000
Oa	M9_malate+thiamine	Fresh	At	4	7800000000	7100000000	3059411708	5000000000	12000000000
Oa	M9_malate+thiamine	Fresh	No partner	4	8200000000	8100000000	489897949	7800000000	8800000000
Oa	M9_malate+thiamine+biotin+cysteine+proline	Fresh	Ml	4	17500000000	19000000000	3785938897	12000000000	20000000000
Oa	M9_malate+thiamine+biotin+cysteine+proline	Fresh	No partner	4	17500000000	18000000000	4434711565	12000000000	22000000000
Oa	Ml_mannose	Ml	Ct	3	406666667	440000000	5.7735e+07	340000000	440000000
Oa	Ml_mannose	Ml	No partner	5	1360000000	1200000000	501198563	920000000	2200000000
Oa	Ml_mannose	Ml	At	4	710000000	700000000	166933120	520000000	920000000
Oa	Ct_isoleucine	Ct	No partner	5	516000000	500000000	135203550	380000000	700000000
Oa	Ct_isoleucine	Ct	Ml	5	400000000	400000000	9.16515e+07	260000000	500000000
Oa	Ct_isoleucine	Ct	At	3	260000000	220000000	183303028	100000000	460000000
Oa	Oa_mannose	Oa	No partner	5	184800000	160000000	7.61787e+07	112000000	300000000
Oa	No CS	Fresh	No partner	8	16675000	13000000	1.33861e+07	2400000	32000000
Oa	At_mannose	At	Ct	6	214333333	173000000	111602270	120000000	420000000
Oa	At_mannose	At	No partner	6	403333333	410000000	7.63326e+07	300000000	500000000
Oa	At_mannose	At	Ml	6	236666667	180000000	130486270	100000000	420000000
Oa	At_malate	At	Ct	3	371333333	400000000	224377658	134000000	580000000
Oa	At_malate	At	No partner	3	3733333333	2400000000	2484619354	2200000000	6600000000
Oa	At_malate	At	Ml	3	586666667	560000000	4.6188e+07	560000000	640000000
Oa	Ct_malate	Ct	No partner	2	1390000000	1390000000	551543289	1000000000	1780000000
Oa	Ct_malate	Ct	Ml	3	360000000	380000000	7.2111e+07	280000000	420000000
Oa	Ct_malate	Ct	At	3	270000000	240000000	117898261	170000000	400000000
Oa	Ml_malate	Ml	Ct	3	486666667	500000000	220302822	260000000	700000000
Oa	Ml_malate	Ml	No partner	3	3666666667	3800000000	230940108	3400000000	3800000000
Oa	Ml_malate	Ml	At	3	3133333333	3600000000	1171893055	1800000000	4000000000
Oa	Oa_malate	Oa	No partner	3	686666667	700000000	100664459	580000000	780000000
